# Ift43 Controls the Ciliary Levels of Gli2 and Gli3

**DOI:** 10.64898/2026.01.14.699321

**Authors:** Michael W. Stuck, Mohona Gupta, Luke N. Knutson, Paurav B. Desai, Karyn L. Robert, Jeffrey J. Anuszczyk, Abigail O Smith, Delayna Paulson, Sumeda Nandadasa, William Devine, Cecilia W Lo, Timothy C. Cox, Darci M. Fink, Gregory J. Pazour

## Abstract

Intraflagellar transport (IFT) drives the bidirectional movement of trains composed of IFT-A, IFT-B, and BBSome complexes that build and maintain cilia while supporting their signaling functions. Over evolution, IFT became integral to Hedgehog signaling by directing the dynamic movements of receptors and Gli transcription factors that fine-tune pathway output. The IFT-A complex contains six subunits, but the smallest, Ift43, remains poorly characterized and is absent from many ciliated species, suggesting specialized roles in signaling rather than core ciliogenesis. Here we show that loss of *Ift43* in mice causes mid-gestation lethality with severe craniofacial defects, exencephaly, abdominal wall defects with exposed viscera, edema, and limb patterning defects. At the cellular level, Ift43 deficiency reduces both the number and length of cilia and blocks induction of Gli1 following pathway activation by the agonist SAG. Although Smoothened relocalizes to cilia normally, *Ift43* mutants abnormally accumulate Gli2 and Gli3 at ciliary tips before stimulation and continue to generate repressor forms after activation. Conversely, Ift43 overexpression increases basal Gli2 cleavage, revealing an unanticipated role for Ift43 in regulating Gli processing. Together, these findings identify Ift43 as a key IFT-A component that links ciliary assembly to Hedgehog signal transduction and helps set the balance between Gli activator and repressor forms.
