## Supplementary material for "Ift43 Controls the Ciliary Levels of Gli2 and Gli3": S1 Data. Raw data underlying Fig 1

### Sheet: BLAST
	Ift25					Ift27			Ift43
	v Chlamydomonas	v Mus	v Naegleria	v Trypanosoma		v Chlamydomonas	v Mus		v Chlamydomonas	v Mus	v Tetrahymenia	v Trypanosoma	v Naegleria	v Leishmania	v Phytophthora
Homo	4e-27	6e-91	1e-26	2e-11		4e-36	3e-116		none	1e-102	2e-05	none
Mus	2e-25	6e-104	1e-23	7e-10		3e-37	3e-138		2e-05	5e-151	none	none
Xenopus	5e-25	4e-53	7e-24	2e-12		3e-38	6e-85		2e-11	3e-80	none	none
Danio	2e-31	7e-40	8e-24	none		5e-35	1e-67		none	6e-74	3e-06	none
Gallus	8e-24	4e-58	5e-22	none		1e-39	7e-100		none	7e-82	none	none
Branchiostoma	8e-30	1e-38	5e-28	none		2e-42	1e-72		none	3e-50	none	none
Ciona	none	none	none	none		7e-23	5e-48		none	7e-28	none	none
Drosphilia	none	none	none	none		Rab5 (4E-18)*	Rab35 (1E-22)		3e-06	9e-25	none	none
Anopheles*	none	none	none	none		Rab11 (6E-17)	Rab35 (7E-23)		none	4e-14	none	none
Caenorhabditis	none	none	none	none		Rab11 (1E-18)	Rab35 (1E-25)		none	8e-08	none	none
Nematostella	9e-24	3e-37	4e-26	none		6e-43	2e-25		none	8e-49	2e-06	none
Trichoplax	5e-27	1e-32	4e-18	2e-11		2e-38	5e-59		7e-06	1e-28	none	none
Monosiga	none	none	none	none		3e-25	2e-39		none	none	none	none
Batrachochytrium	6e-17	2e-21	4e-22	none		1e-39	2e-40		6e-11	2e-09	none	none
Micromonas	none	none	none	none		none	none		none	none	none	none
Chlamydomonas	2e-139	3e-29	2e-29	1e-11		3e-152	3e-43		0	2e-09	none	none
Physcomitrella	none	none	none	none		none	none		none	none	none	none
Selaginella	none	none	none	none		Rab11 (2E-17)	Rab6 (2E-24)		none	none	none	none
Phytophthora	3e-23	7e-20	3e-21	3e-15		7e-43	8e-41		2e-22	none	none	none
Thalassiosira	none	none	none	none		Rab11 (4E-19)	Rab6 (3E-24)		none	none	none	none
Emiliania	none	none	none	none		5e-31	2e-38		none	none	none	none	none	none	none
Paramecium	none	none	none	none		2e-23	6e-31		none	none	1e-26	none
Tetrahymena	none	none	none	none		1e-28	1e-35		none	3e-07	4e-102	none
Toxoplasma	none	none	none	none		Rab 5 (1E-17)	Rab6 (7E-25)		none	none	none	none
Naegleria	9e-29	7e-25	6e-97	none		6e-35	4e-33		5e-05	none	none	none
Trichomonas	2e-15	1e-14	1e-10	none		4e-22	2e-28		none	none	none	none	none	none	none
Giardia	none	none	none	none		Rab11 (2E-20)	Rab2 (2E-81)		none	none	none	none
Leishmania	none	5e-07	none	4e-41		4e-29	3e-35		none	none	none	1e-30
Trypanosoma	none	6e-10	2e-10	9e-111		3e-24	4e-34		2e-08	none	none	6e-176
*Ift43 is found in some Anopheles species but not in Anopheles gambiae						*If no Ift27 ortholog is present, the best BLAST hit is provided. Phylogeny using the sequences on the next tab was used to determine the identity of the hit
			expect = 0.05
			word size = 6
			max matches in a query range = 0
			matrix = blosum62
			Gap Costs= existence: 11 extension: 1
			compostional adjustments: conditional compositional score matrix adjustments = no adjustments

### Sheet: Seq of Ift25, Ift27 and Ift43
	Ift25	Ift27	Ift43
Homo	>HsIft25 NP_001303864.1 intraflagellar transport protein 25 homolog isoform a [Homo sapiens] MRKIDLCLSSEGSEVILATSSDEKHPPENIIDGNPETFWTTTGMFPQEFIICFHKHVRIERLVIQSYFVQ TLKIEKSTSKEPVDFEQWIEKDLVHTEGQLQNEEIVAHDGSATYLRFIIVSAFDHFASVHSVSAEGTVVS NLSS	>HsIft27 NP_001171172.1 intraflagellar transport protein 27 homolog isoform 1 [Homo sapiens] MVKLAAKCILAGDPAVGKTALAQIFRSDGAHFQKSYTLTTGMDLVVKTVPVPDTGDSVELFIFDSAGKEL FSEMLDKLWESPNVLCLVYDVTNEESFNNCSKWLEKARSQAPGISLPGVLVGNKTDLAGRRAVDSAEARA WALGQGLECFETSVKEMENFEAPFHCLAKQFHQLYREKVEVFRALA	>HsIFT43i1 NP_443105.2 intraflagellar transport protein 43 homolog isoform 1 [Homo sapiens] MEDLLDLDEELRYSLATSRAKMGRRAQQESAQAENHLNGKNSSLTLTGETSSAKLPRCRQGGWAGDSVKASNGTQTGKQQLDLNACYHKTHHRDLGLASLEEADIPIIPDLEEVQEEDFVLQVAAPPSIQIKRVMTYRDLDNDLMKYSAIQTLDGEIDLKLLTKVLAPEHEVREDDVGWDWDHLFTEVSSEVLTEWDPLQTEKEDPAGQARHT
Mus	>MmIft25 NP_001342388.1 intraflagellar transport protein 25 homolog [Mus musculus] MRKVDLCSVTEGTEVILATSSDEKHPPENIIDGNPETFWTTTGMFPQEFIICFHKHVKIEKLVIQSYLVR TLRIEKTTSKEPLDFEQWVEKDLVHTEGQLQNEEIVARDGYATFLRFIIVSAFDHFASVHSISAEGLTVS SLP	>MmIft27 NP_080207.1 intraflagellar transport protein 27 homolog [Mus musculus] MVKLAAKCILAGDPAVGKTALVQMFRSDGTHFQKNYTLTTGVDLVVKTVPVLDTNDSVELFIFDSAGKEL FSEMLDKLWENPNVLCLVYDVTNEQSFISCTKWLEKVRSQTSGISLPGVLVGTKTDLAGRQTVDSAQAQV WALSQGLEFFETSVKEMDNYEAPFHCLAKQFYQLYREKVDIFHTLV	>MmIft43i1 NP_001186772.1 intraflagellar transport protein 43 homolog isoform 1 [Mus musculus] MDDLLDLGEERRRSSATSGAKMGRRAHQESTQAENYLNSKNSSLTQTGEAPPPKPPRRQGGWADDSMKMAKLGKKVSEEME DHRLRQQNLMGSDDDDIPVIPDLEDVQEEDFVLQVASPPSIQVNRVMTYRDLDNDLMKYSAFQTLDGEIDLKLLTKVLAPEHEV REDDVGWDWDHLYTEVSSELLTEWDLLRAEKEDPVGPSRYI
Xenopus	>XtIft25 NP_001037976.1 intraflagellar transport protein 25 homolog [Xenopus tropicalis] MTRAGDLCLSCAGARVTLATSSDDRHPADNIIDGNPDTFWTTTGMYPQEFIISLNGIQKINKIILQSSLV RSVRIESSTSKEPVNFELRLERDLENTEGHLQYEEFTLPGVQVAHMRFVILSGFDHFVSVHRVSAEGDK	>XlIft27 XP_018112476.1 intraflagellar transport 27 L homeolog isoform X1 [Xenopus laevis] MVKLSAKCIVAGDTAVGKSTLVQLFRSDGSHFPKNYSMTATVEVSVKTVQIPDTGDSVELFLCDSPGKAI FYEMTEKLWDQPGALCLVFDVTNESSFSSCTKWLQRVRSKTLSPHLPGVLVGNKTDMAGLRAVEKGQAEE WAASNGLEYFETSAKELENFERPFQALAKAFHHLYQERVEHFQSLV	>XtIft43 NP_001016535.1 intraflagellar transport protein 43 homolog [Xenopus tropicalis] MEDVLDLGEAPSRRSGVKMGRRARASQENQQETADASRNQPGREGPPKPLRQGGWADDSSGPSKSTKRMTEDVEDSRLKQQSLDESDEGEDIP VIPDLEDVQEEDLALQVASPPSVQVNRVLTYKDLDNDLMRHAAFQTLDGDIDLKLLTKVLSPEPEVREENVQWDWDLLFTEVSSELITEWDVGKMEKEDMLKPSPLVS
Danio	>DrIft25 NP_001073534.1 intraflagellar transport protein 25 homolog [Danio rerio] MLDAALSSYGAQVVLASSGDENHPPENIIDGKKETFWITTGLFPQEFIIRFPDNMKILTVSIHSYNIKRL RIEKSTSDDGDHFEEVAGTEFEHIESSLQANDVSVNVSNATHLRFVILSGYDHFVSEHKVSVES	>DrIft27 NP_001008588.1 intraflagellar transport protein 27 homolog [Danio rerio] MVKLRARCVVVGDAAVGKSTLCQMFCSDGAVYQKNYTMNVGVELLEKTVPIPDTSDSVELFIYDSAGREL FSDACENVWSQPSVVCVVFDVTSEASFNNCSRWIDRVQTHSHGLHTPGVLVGNKCDLTSRREVDAAAAQA FAQTHTLQYHETSAKEIGHYEAPFLSLAAAFHSLYQEQKNSILSLI	>DrIft43 XP_005173640.2 intraflagellar transport protein 43 homolog [Danio rerio] MDDNLQLADGGFTKNVARSGRRARQSAEMMSAEDSRQRRSSSSISTAAEGPPPKPTRRQGGWAEESSTTTNVRSGRRAAAEEPEDRRLRPQTPEGSDNESDIPVIPDLEEVQEEDLTMQIAAPPSVQVNRVMTYRDLDNDLMKFSAFQTLDGEIDLKLLTKVLAPEQEVREEDVGWDWDHLFTEVSSELQSEWDEGDREDQSPLPVA
Gallus	>GgIft25 NP_001264542.1 intraflagellar transport protein 25 homolog [Gallus gallus] MRATDWCLSAAGAAVVMATSSDPEHPAGNMADGSSETFWTTTGMFPQEFIIGFPKSVTISRVAIQCYLVR SLRIERSVSKDPVDFEECVEKDLQHTEGQLQMEEFPLPDFQATYLRFIIKSAFDHFVSVHRVMAEGTAED T	>GgIft27 NP_001264310.1 intraflagellar transport protein 27 homolog isoform 2 [Gallus gallus] MVKLSAKCLLAGDPAVGKSALAQMFRSDGANFQKNYTLTTGIELLVKAISVPETSDSVEFFIFDSAGKDL FSEMLEKLWEQPNVLCLVYDVTNEQSFNNCAKWLEKLRAQAVGMHIPGVLVGNKTDLVGRRVVEQKQAQE WADKHGLEYCEMSVKEMKNFEAPFNILAKSFYQLYKEKVETFHSLA	>GgIft43 XP_015143189.1 intraflagellar transport protein 43 homolog isoform X1 [Gallus gallus] MEAERERAEGPRRPGVPRMGRRARQDVFSGESLSRKNSSSASTGEDEDPEEKIDHEPPPKPPRRQGGWAVDPVLAPTKSGKKHAEEVEDHRLRQQSQEVSSEGGDIPVIPDLEEVQEEDLAMQVAAPPSVQVNRVLTYHDLDKDLMKYAAFQTLDGEVDLKLLTKVLAPEHELREDDVCWDWDHLFTEVSSELVTEWDVGQSEREDHLSV
Branchiostoma	>BbIft25 XP_019631392.1 PREDICTED: intraflagellar transport protein 25 homolog [Branchiostoma belcheri] MLDVALASAGAQVVLATSSDENFPPENIIDGSGSTFWLTTGLFPQEFIISFTSLMNINNIRLLTTNVEGL SIERSVQNEPVNFEPLTEKVLEFVEGELQSEDIQVDATTAHHLRFVVKSGFDHFISIHRVNVNGSAV	>BlIft27 CAH1269136.1 IFT27 [Branchiostoma lanceolatum] MVVLRAKCIVAGDSTVGKSALVQTFHSDGSHFPKSYTMTEGVEVCVKSVVIPDTSDTVELVIFDSAGKEI FYDHVKKNWDHPSVVCLVFDLSSEPSFHSCSKWLERIRSQKPEIVLPGVLIGNKLDLEQRRTVTPKFPTE FASSHGLEYFECSAKEQQNVEAPFYYLAQEFYKMYQMKAEAITSLSM	>BlIft43 CAH1263254.1 IFT43 [Branchiostoma lanceolatum] MEGEDLDWTSDNKPREVRTGRRARAAPAFTLDDNAGPGVEDDDIGNDIGGGRSSPGPPRPSRRQGGWADD TGKEKKRGKKSMDDAVEDARLRSDSPPRRDDSDEDIPVIPDLDDVQEEDMATQIAAPPSLQVNKIATYRE LDTDLFKQAAFLILDDEIDLKPLAKCLSAETDVLEEDKPWDWDRLFTEVTSELQVEWEAERPKEEDEPLP MQG
Ciona		>CiIft27 XP_009858222.1 intraflagellar transport protein 27 homolog [Ciona intestinalis] MGVVRVKCVLLGDSTVGKTAITQAYHSDGTSFPKSYMMSTGVDLLQKFVQLGEDNKDVVDLFMFDSAGKE VFHQLNEASWDKVGMFVLVYDITNKTSFKNCQQWLKKIKQFSEPGKSIPGVVIGNKGDLKDRREVEANEG NAFAVKHGLVFFECSAKQYEGIDVVFKHLANEVHQLYQQSSENVQQIE	>CiIft43 XP_002125854.1 intraflagellar transport protein 43 homolog B [Ciona intestinalis] MDADFDIDEPRTRPKKGRRARGSPQDQAVKQESQQSPMVTEKPSRKSSAARPSRRQTGWDTSAPSEDILD SRLLQTGAESPEAEEDDLQAIPDLDEIQDDDMENEIAAPPSANFAAMATYKELDNDLMNRSAFRILDGID LKLLTKHLSAENEVKIEKDTVWEWEKIFADVSSSLKGKKINKEPSVSEQGDRIV
Drosphilia			>DmIFT43 NP_609581.3 intraflagellar transport 43 [Drosophila melanogaster] MDWAEELKMTIRKTTARKGRRSKSRDVLKEEDVQAAGGSKDISIDITLNVQAGTPPTTSDTATSSTYNNE FESHRPPIRRISGGWADSGLKGLKSKKNSFDDERFKQTKSATNSIPTDDIPVIPDMDDVKDEIMLNEIVEPPTIGTSRSAVLKEANSDLLSQYAFSAVDGFDLSILTDCLVPQESLNEKDDLWQWDKLFTEVTAEIHSDKVPNMGMKIGPDVIPPTQYT
Anopheles			>AsIft43 XP_035908698.1 intraflagellar transport protein 43 homolog [Anopheles stephensi] MQEKHTSPPSGGSSAVPSGTPAKIKTDSWLEETSTGRSLSTLTSATSSGHGKNARKFSNILEMERFSNSN IVSMDDASTTVDYNPIDDIPVLPDADDIHESLLYNESPNLPTVTTYKNLSSDIFASGKASALGNLDEIDI SILTECLEGEEDIDEPDEPWTWDQLFTQLSVKISTETKAPVVEFSN
Caenorhabditis			>CeIft43 CCD65040.1 NP_495107.1 Intraflagellar transport protein 43 homolog [Caenorhabditis elegans] MIILENEANEPGFRIQQRAESETGKKGRFGGILKENPIKGFSSETLTRPLTGLFRKTGKSQRKTDDDDSQETIAAPPTNFPNMARISATIESVQINDEYAGYRDRNPETGSKLTLNEGAGVFGNAMHPLTRYFKVGDVDVSILGRSFPTEKTVDEEGPWTAQSLFNSLESRIKKERIDAKDQPSDSRSRNARETLISSKY MIILENEANEPGFRIQQRAESETGKKGRFGGILKENPIKGFSSETLTRPLTGLFRKTGKSQRKTDDDDSQETIAAPPTNFPNMARISATIESVQIND…
Nematostella	>NvIft25 XP_001640906.1 intraflagellar transport protein 25 homolog [Nematostella vectensis] MFDVALNSAGAKIALVSSYDENYPPENVIDGTLDTFWPTTGLFPQELILSFNSLMSIRMIKIMCSNVKDL QIQKSTKTDPVDFETLAEKEFENTDGQMQMEDIKIPVTSACHIRFVIKSGFDHFISIHKISIEGTAVQ	>NvIft27 XP_001629052.1 intraflagellar transport protein 27 homolog [Nematostella vectensis] MVVLRAKVLVTGDSCVGKSALVQVFQSDGTHYPKNYTQTVGAEVLVKLVNIPETTDSVELFLYDSAGKEM FSDTVQQYWEHPNLVIVAYDVSNEQSFNACNKWLERCRSLAKSDNNLPGALIATKTDLKQRRVISTKQGK DYANSKNLEYFECSAKEHENVEAPFYFLAKEFHRLYKEKLEAMKGMA	>NvIft43 EDO42250.1 predicted protein [Nematostella vectensis] MPPRPSRRQGGWADDTPKEKKKGERLRVENDKPKDEDNDILVIPDLEEVQEEDMATQIAAPPSVQVNRVA TYKELDSYYQKHSALFSLDGDIDLKLLSNVLSPESEVFEEDKAWDWNRLFTEIASELQTEWDKADEKSEE SEKT
Trichoplax	>TaIft25 XP_002114382.1 hypothetical protein TRIADDRAFT_58129 [Trichoplax adhaerens] MANLALSSAGVSVILATSSDDGFPPENMIDGDPQTFWVTTGLYPQEFIVSFPAKVNADTVSIQGVNIKTL EIYKGINSKPTDFEQICSKEIERKENENVTENIQVNSPITHLKIIITNGYDHFVAISSVAVTGSAIN	>TsIft27 RDD40622.1 Intraflagellar transport protein 27-like protein [Trichoplax sp. H2] MTLLRAKCIIAGDDTVGKSALTQVFHSDGTHYPKNYLMTTGIELIVKSITVPDTKATVELYIYDSGGKEM FSDHVISNWDGIDVFLLVFDVTNPQSLINCEKWLERIKDKSYNNHLMGAVVANKIDLKGRRDVDTNAGSE FAKKHNLEYFECSAKENLNIEEPFKAIAQSFHSHYEECLEKFKCV	>TsIft43 RDD40416.1 Intraflagellar transport protein 43-like protein [Trichoplax sp. H2] MDGIFPGKKDAKQGRRSNKPKANAENQNGSADNSAVANGSVNGNDVPPKARKRDGWANDAKKGKNANKKD TEIDERLKATTINQDDGEGIHHVLNLAVLILGKKNKIVLNLYFKTNVDNPVIPELEDKQEEEEITYGIAA PPSIKANKVISYKELDQDLQKHASLLIMDGEVDLKLLAKGLAPAEEVAETDRQWEWTTLFTEVSSELQTE LEERAAKANFNS
Monosiga		>MbIft27 XP_001743198.1 uncharacterized protein MONBRDRAFT_14340, partial [Monosiga brevicollis MX1] LTGEATAGKSALVQSFHSDGSHFPKAYSMTTEVEILTKAIAIPDSNDSVEFLLYDFAGNAAFRDAVEARL DNMGALVLVYDVTQKDSLEAAEAWLTTFAKLNPTFLGVLVGTKADLTARREVDEETAVAFAEKHDLQHFT VSAKDSEGIEDPFAHLAQQLSKVYKEKLALFEAMA
Batrachochytrium	>Bs_ft25 KAH6598001.1 hypothetical protein BASA61_002986 [Batrachochytrium salamandrivorans] MVQLTENLALSSTGARLALATSEHPKHPPSNILDGNIKTFWVSTGLFPQQLIVTLAAPALVSKIIISSMK VGHLSVDGSSADTPVDFTPISEHTIQDTENIIQTTSTDCKEEQPVRHLRLIINKGYGPIVSIHRLIIFMH DIS	>BsIft27 KAH6562774.1 hypothetical protein BASA60_011007 [Batrachochytrium salamandrivorans] MSSKLILRNKCLVLGNAATGKTALVQTFHSDGSQFSKSYGMTIHVDVCIKPVNIPDTNVTVELFIHDLAG HDAFQEYISKYSQGADSYIIVFDTTSADSFKAIPKWIQLVKSIKDLHGVRGILVATKIDQSSRREVTQQQ GEEFAKKHNMAYFECSAATNTDVEAPFYFVANTFHEKVEEQLRIISKASE	>BdIft43 XP_006675833.1 uncharacterized protein BATDEDRAFT_36343 [Batrachochytrium dendrobatidis JAM81] MDESLAEAINAIEPNTVPTAPKSSNNGSFTHPIAGRRAHAASSGNSRNVQAADEGDFGANHSMNRYSGYS LPIKTEPLKTSDYQRQSSNNLAKANMSSNENVSELLGRTDSLQEQLDQDDLASASPTRKSRFRASIDMIP KFSLSNMLKLDAGSTKKMSSTDVQSPTLPNFSGTQFEKSGTASNEINMTDGRETASRRDRRGSRSGVPVA NNDIDDEKEKVRKTTVAGPMTAYAASSRKMDDGDQVMVIIPDLMDVEDEDMSATVAVAPTIKTKAMKTIS EIESDISQSDA…
Micromonas
Chlamydomonas	>CrIft25 Cre10.g450350.t1.2 MKDYAREENGGLVVMASCSDERFPPENMLDGKDNTFWVTTGMFPQEFVLRLESCIRVSKITTLSLNVRKLAVEKCDQDKPDQFEKVFEVELANRGDRLQTEVHQVNIRAKYLKFILLQGHGEFATVNRVSVVGGDDDGGGYDEPGGGYGSMQRQPSMGYGGGGGSAATGFAADPGNAAAGGGGGFEDEF	>CrIft27 Cre01.g047950.t1.1 MVKKEVKPIDITATLRCKVAVVGEATVGKSALISMFTSKGSKFLKDYAMTSGVEVVVAPVTIPDTTVSVELFLLDTAGSDLYKEQISQYWNGVYYAILVFDVSSMESFESCKAWFELLKSARPDRERPLRAVLVANKTDLPPQRHQVRLDMAQDWATTNTLDFFDVSANPPGKDADAPFLSIATTFYRNYEDKVAAFQDACRNY*	>CrIft43 Cre06.g251200.t1.2 MDDDAPKAAPKAGRRAARTANTWGDDSAAPPEPQKGGFGLDSGFGGGGGSPRGNAFGAEDSAPPKHVASTNFAPSGDDEPAPAPSRQRTGDASGDRPSRGGAPPSR PPPAEILGEDSKKFVGVSRRKQEQLARGDDEVSRKNLKYETLTAGVDGIMEIPELEEEGREDLSNIVAEAPKVRTNKVQGMEELEEDMHYKLPAMDDRDIDLSLLTAVLCSSE QVAEAEDPWDPDIVLTEVASAINAEREKAEGGEAPDDMGGMRDEQGMPMPIKL
Physcomitrella
Selaginella
Phytophthora	>PcIft25 KAG1693739.1 hypothetical protein DVH05_023139 [Phytophthora capsici] MELALDEEGAQVTAVTSYDPSFPPVNILDGEQSSKWVTTGSFPQEIVVQLATTASVVRAKMWTRNVKEMT IESCSGPTPTKWEKLFDTKLKETDGEMQIVSENVKPTDASFLKFKILSGWDDFVIVHRVSVEGSTSRR	>PkIft27 KAF4321575.1 hypothetical protein G195_005282 [Phytophthora kernoviae 00238/432] MSGLRSMETTHKSTTVLRCKVAVVGDATVGKTALLQVLKSNGHEYPKNYVMTSDVELSTKSIAIPDTNVV VELYLFDCAGQSIFNQLDFGTVHYKGASIALVVFDVNNKESFKSCNKWYQDVRDASPNHNIPGVLLANKT DLRDNNRDAISTKEAEGFAKRNDLKYFECSAQQHSDVEAPFMHIADWFHKKYQAATQRA	>PpIft43 POM80959.1 Hypothetical protein PHPALM_1140 [Phytophthora palmivora var. palmivora] MPSEAKESKDGDIGDAKHGRAAFDVEDDETVLSDDAKKPPMRASIGWGNETTLVSDEKGGGGTPDPDATP ATTGSSTSEAKRVGRRRKGSEAAATGSDRRNQKNRYFEEDDETTDIMEIPDLEEEEREPDITTMVAEAPR NTTRAVQSLKQLDRDIKFALPSAQTHGVDLHLLTAALCPERAVYEEDEPWDFDTLLNDIAQEIQKDVDEK EELVRLGSQESLHP
Thalassiosira
Emiliania		>EhIft27 XP_005769105.1 IFT27, ras superfamily GTPase [Emiliania huxleyi CCMP1516] MPPTIRRKIAVIGDAAVGKSALVQMFASSGTRFPKQYNMTCGVELAHKMTHVRPPAVDSEANVELYLFDS SGQDIFAEMLPPCWEGTEGVIVVYDVTRQHTFDACEGRYRHLLEMVGVHKLPGAVVANKVDLHERSVVER GMGERFARAYGLGYFETSAKDGDGVDGPFQHVAAGLLKQTDAAELPP
Paramecium		>PtIft27 XP_001439288.1 uncharacterized protein GSPATT00008370001 [Paramecium tetraurelia] MRKVTAKVLVVGSSAVGKSALIQLYTTGEVNFLKDYQLTQIAEISTKLIPFEQEEKDVELYLFDIAGSEI YEQAILKSNILKDANFVFLCYDMTKETTYEAAKEWFERVTKANGKKLPGVLVAMKSDLQAIRKIENKQGM QLASQLGLSFFSVSTARNQDIDHPFQHIAQQLIK	>PtIft43 XP_001447406.1 uncharacterized protein GSPATT00014916001 [Paramecium tetraurelia] MAKQGWGFSGNNVKLNTNNRVEKKLNIWETAGKADDIQYIPDAEEEKKPQNQISDAGVVLGQKLQNINEL QNLAKISSLPQPADDIDFSILTQVLRPVEEVQEIDEQWEFSKLKTEMQEIVNKLYSNKINS
Tetrahymena		>TtIft27 BAJ21331.1 Rab-family small GTPase RabX23 (macronuclear) [Tetrahymena thermophila] MKKIKAKVLVVGDAACGKTTLIQMYTTNGQTFLKDYNMTQAAEVSSKIIPFPEKDKDVELFFFDISGQDC YQSITSELLGQADLLVLVYDCTSQESYNKLQTWYDKVKQKNSKSLQGVLISTKNDLSGARQVDPQQARDL AKKLNLQFFEVSSARNTNIDLPFQNLAERLV	>TtIft43 XP_001007075.2 hypothetical protein TTHERM_00202900 [Tetrahymena thermophila SB210] MAAKGKQGWGFGGKDQNVKIDTSQQDQKKQNIWEQNNEDLIFVPDLTQEAQEQEVSKVSAPPNQPTVQVQ DINELQKFTKINTLPQTEEGVDLSQLMQILSPVEDIKEKDEAWEFLQLKTQIYEIVSNMYGGNELIDDDD EDDENQ
Toxoplasma
Naegleria	>NlIft25 XP_044551409.1 uncharacterized protein C9374_001749 [Naegleria lovaniensis] MVEDLVANRKAKVVLTTSLDSEHPISNMLDDKEETFWISTGMFPQEIMFQCESVFNLQSIRIISTGIKLL KIECSDKNQPIQFQQVFEKQLVDDGSILQEEEIEVKVAARYIKFRIMSGYHNFVSVHSISIKGDT	>NfIft27 XP_044568201.1 uncharacterized protein FDP41_010553 [Naegleria fowleri] MVKLRCKVGIVGDSTVGKTSLIKMFKERTFPNQYLMTIGSDLYTKTIDVPVVTNDQQQAEISKDHQVELY LFDISGSSIYESCYNEYIDGINAFIIVYDITNPETFGNLSKWYRLCKSVRTSNTSMKKHDKSLIGVLVGN KVDMHTLEKVTQTQGEEFAKECNLDFFLTSANTDDGNVEQPFLHIADTFYKSYLERIEEIKYVCENKRSK	>NfIft43 XP_044568719.1 uncharacterized protein FDP41_007921 [Naegleria fowleri] MSLNVASGDENVVNPNEGAQKVKERNIGSVLNRRRKYLQEQKQHTSTDENLDHQENTTITSTVAGVTKKG WQDDEETTNSANNKEQKGGRRLLGIFGGKSNNSSNINEKPQQTDNAYIFQNVPRPLDGDEEVNAIDSIPS VDQKGIPGLDQTVADAPEEYASQKVQTLQELDQTTKATLHHFLNMKYDDRGLDLSLLTGALSYPLDELEQ DEDWSNPQFVRDLLNSIKGSKKETRNTIEDKKTDRNLKKVIVN
Trichomonas	>TvIft25 XP_001580162.1 intraflagellar transport protein 25-like protein family [Trichomonas vaginalis G3] MATTIPLDLLYATSSDEFYPPTNALDPDETTFWTTTGLYPQELVVKFKNPAQIVRVTTITGKVRSVTLFA ATDVECTQWVEIDSFNLPAQPIKQQETHQLSLKNATYGVKLVINQGWGPFTALYLLKIEGVTVHENA	>TvIft27 XP_001312877.1 GTPase protein [Trichomonas vaginalis G3] MSHAVLRSKVLVVGPSTVGKTSLIKAFVADPQRPFKTAYQMTLFAESTPKIIVNEEHNTSVEFFMYDISG SSIYEYEYPDVFRDANQIILVFDISRADTLKECSDWLDKVAKYAGKSLPGVLVGNKNDLSEFADVSPEDC TAFGKEKGLVYFDVSAKTNNKVNDPFAYLAEQFISLYENEVDQFVNAD
Giardia
Leishmania	>MtIft25 GET86373.1 hypothetical protein, conserved [Leishmania tarentolae] MRVGGPEGIQHATSHAHMHAWVSLCGSHLSLYVCWVSLGVRSQLERHPDSYLTPHHHHHHHHHHIFLPPGTPGTSHSDRRRKGKAKMAATNSRVPFDVHFISFHDDNLPGTAITDPKNPTSFVLTTGGFPQEVIVQTRAA SAKISKLSLTLNDAKDILVEKCCGESPTVFEVIAERTLARGSVGGSSSSHSAAADGGVGGMQTETFDLDPEGAGCDIRLIRLTILSGYSEFVAVYSIDAWGEESQQRIAVLQSQPEVVL	>LtIft43 GET90265.1 GTP-binding protein-like protein [Leishmania tarentolae] MVLLRLRVAVVGEPTSGKTALVQMVHSNGTVFPKNYLMTMGCDFVVKEFALDEENTVEVSLLDVAGQRLYDRMTSYYLESVSAFILVYDVSNKATFESCRKWVTKARSAKKDMIGFLVANKMDLADKAEVTDNQAEVFAR ANQLTFFKCSALRGTGTVEPVERLSRMFLEEYQKRIIQLSQLSASK	>LtIft43 pdb|8F5O|A Chain A, NET domain-containing protein MSTTSMTAPATSPSRLESMRAASSTTSSKPAPTGPSKKSDAPAKTKRQDKPNVNSANDSNAADTGTAAAATRPDHGRRSRRTEDANWLNAEKPGNAYRPADKELSQNVKVVQDDILNREQAQREQAERAQRQKEKLEQHI SESPAGFQAALPRLNELDVANSWDKLLRMMRSEYDMSCLTSCLARELDEDVAWNPEMLLVQLTSDMLDAAELQKDSGEAYVPVDASDIGQMTGGEVARKRKAKRTKAAGGAEGEPEKDTEMPATASPPPTSQAATSKTPR KKATTDPAAAEPKKTQTGKAQNAGPTSAGNSSLPQKGSAAGSTSGAAGGGGGSKTSAA…
Trypanosoma	>TbIft25 XP_011780629.1 hypothetical protein, conserved [Trypanosoma brucei gambiense DAL972] MAKVSIDPVYLTFRNDDASMAPSCLIDGDPTTFILTTGGFPQDIIFSVGSVASANISGVALTLHDAKDVL VERCTSALPTNFDVISKLSLPRTGGNEKQRERITVDPTGDGKAVRYLRLRILSGYNQFVGIFEVEVEGEE SQQRIAVLESNPEVVM	>TbIft27 RHW73769.1 small GTP-binding protein [Trypanosoma brucei equiperdum] MVNLRLQVAVVGAPTVGKTAFVQMLHSNGTTFPKNYLMTLGCDFIVKEVPVDDDNTVEMIIFDVSGQREY EPMVSSYLQNTAVFIVMYDVSNKVTFEACARWVNQVRTNSKESVGILIANKSDLSDKAEVTDRQGKDLAN ANKMKFYKISTLRGVGITEPIDEIARHYVDAYQKRIEQLTQMR	>TbIft43 XP_951643.1 hypothetical protein, conserved [Trypanosoma brucei brucei TREU927] MQSPKFGRRANMMKKAGESETSLKSLMGFATGTKHHRPRPKDEVVAKSNLRSLDDGVDEENRHQAESRQKEEVKRLVELVAEAPIGYAATLPKLAALDISNIWNDFLQAVHEDYDMSALTACLSQQLDDEDVPWNPDMLLVQLTSDMLDAAQATEGGSGLCASPDGREGAGSVDTSMAAAGEARRRRKQLLETAVEAQEESAARRRRQGGPALPDDTAAPSAPRAFATGDNVSGGHS
Apis (Bee)	not checked	not checked	>AmIft43 XP_001120545.2 intraflagellar transport protein 43 homolog isoform X2 [Apis mellifera] MDWAADLEITSKKLLPRLGRRSAQNVVLEDSKVDDDPLESPVSSSFVKSAQPPVAPPRTRKTGWGDELKS GKIRGASIIEQLFLRERSRGIEKDEIIDDIPVIPDLDEIQEDNAFSDINTSTVNVNRVAAYKELDTDLVK NAAFTSLNGVNLSLLAEKLYNENLTKELDEVWNWNLLFTQVASEVNSEAQKKLVT
Athalia (Sawfly)	not checked	not checked	>ArIft43 XP_020706886.1 intraflagellar transport protein 43 homolog isoform X3 [Athalia rosae] MDTAYKQKLIPRLGRRAGHSSTQDDFKSDDDLLDSPMSPLSEQSARTMAGGHQPVAPPRSRKTGWADELK SGGKSKSTINIIEQLFLRERFRGVDKDEPEDEIPVIPDLDEIQEDNFMSEVASSHLVCANRVEAYKELDT DLYKSTALSSLDDVNLSLLTEKLYPDKLVREPDEVWNWDLLFTQIASEINSEKDNNIDTERKTS
Schistocerca (Grasshopper)	not checked	not checked	>SaIft43 XP_047001382.1 intraflagellar transport protein 43 homolog isoform X1 [Schistocerca americana] MDFDGDLNFNFGKKLTARKGRRAGNASSPKEDAAADGTIDSPGSAPGSGLSRGSLQELEDALPAAPPRSR RSGGWADEGVKSGKKRSASNIIEQERFRRTEDVKDDSDDDIPVIPDLDDIQDEDLTTQIASTPSVNLNKV AAYKELDSDLFKHSAFGTLDNINLQLLTKSLRPENDVKEIDEPWNWDLLFTDIASELHSEWESTENKAKE VT
Aedes aegypti (Yellow fever mosquito)	not checked	not checked	>AeIft43 EJY57712.1 AAEL017155-PA [Aedes aegypti] MSTTSTSVTTPNKQVKTDSWMDDVLRPNNSSTKNGKNYSNLLEMERFGNTNYSLEDSSTVDYIVDDIPML PDADELQESLLYNESPNLPSVTTYKQLGSDIFPNSKSSLGNLDEIDISILTECLENEEYIEEPDEPWIWD QLFAKLSVKINTEAKTTPVEYKN
		>MmIft22 NP_080349.1 intraflagellar transport protein 22 homolog [Mus musculus] MLKAKILFVGPCESGKTVLANFLTESSDITEYNPTQGVRILEFENPHVTSNNKGTGCEFELWDCGGDSKF ESCWPALMKDAHGVVIVFNADIPSHLKEIEMWYSCFVQQQFLQDSHCMLVAHHKPGSGGERGSLALSPPL NKLKLVHSNLEEDPEEVRVEFIKYLKSIINSMSESRDREEMLIIT
		>MmRabl2 NP_081093.2 rab-like protein 2A [Mus musculus] MAGDRNRHCELEQEKYDTHENVKIICLGDSAVGKSKLMERFLMDGFQPQQLSTYALTLYKHTATVDGKTI LVDFWDTAGQERFQSMHASYYHKAHACIMVFDVQRKITYKNLGTWYAELREFRPEIPCILVANKIDADIQ MTQKNFSFAKKFSLPLYFVSAADGTNVVKLFNDAIRLAVAYKESSQDFMDEVLQELENFKLEQKEEDTSG QEQSDTTKSPSPS
		>MmRab8a NP_075615.2 ras-related protein Rab-8A [Mus musculus] MAKTYDYLFKLLLIGDSGVGKTCVLFRFSEDAFNSTFISTIGIDFKIRTIELDGKRIKLQIWDTAGQERF RTITTAYYRGAMGIMLVYDITNEKSFDNIRNWIRNIEEHASADVEKMILGNKCDVNDKRQVSKERGEKLA LDYGIKFMETSAKANINVENAFFTLARDIKAKMDKKLEGNSPQGSSHGVKITVEQQKRTSFFRCSLL
		>MmRab11a NP_059078.2 ras-related protein Rab-11A [Mus musculus] MGTRDDEYDYLFKVVLIGDSGVGKSNLLSRFTRNEFNLESKSTIGVEFATRSIQVDGKTIKAQIWDTAGQ ERYRAITSAYYRGAVGALLVYDIAKHLTYENVERWLKELRDHADSNIVIMLVGNKSDLRHLRAVPTDEAR AFAEKNGLSFIETSALDSTNVEAAFQTILTEIYRIVSQKQMSDRRENDMSPSNNVVPIHVPPTTENKPKV QCCQNI
		>MmRab5a NP_080163.1 ras-related protein Rab-5A [Mus musculus] MANRGATRPNGPNTGNKICQFKLVLLGESAVGKSSLVLRFVKGQFHEFQESTIGAAFLTQTVCLDDTTVK FEIWDTAGQERYHSLAPMYYRGAQAAIVVYDITNEESFARAKNWVKELQRQASPNIVIALSGNKADLANK RAVDFQEAQSYADDNSLLFMETSAKTSMNVNEIFMAIAKKLPKNEPQNPGANSARGRGVDLTEPAQPARS QCCSN
		>MmRab2 EDL05680.1 RAB2, member RAS oncogene family [Mus musculus] MAYAYLFKYIIIGDTGVGKSCLLLQFTDKRFQPVHDLTIGVEFGARMITIDGKQIKLQIWDTAGQESFRS ITRSYYRGAAGALLVYDITRRDTFNHLTTWLEDARQHSNSNMVIMLIGNKSDLESRREVKKEEGEAFARE HGLIFMETSAKTASNVEEAFINTAKEIYEKIQEGVFDINNEANGIKIGPQHAATNASHGSNQGGQQAGGG CC
		>MmRab6 EDL16467.1 RAB6, member RAS oncogene family, isoform CRA_a [Mus musculus] MSAGGDFGNPLRKFKLVFLGEQSVGKTSLITRFMYDSFDNTYQATIGIDFLSKTMYLEDRTVRLQLWDTA GQERFRSLIPSYIRDSTVAVVVYDITNVNSFQQTTKWIDDVRTERGSDVIIMLVGNKTDLADKRQVSIEE GERKAKELNVMFIETSAKAGYNVKQLFRRVAAALPGMESTQDRSREDMIDIKLEKPQEQPVNEGGCSC
		>MmRab35 BAF02893.1 Rab35 [Mus musculus] MARDYDHLFKLLIIGDSGVGKSSLLLRFADNTFSGSYITTIGVDFKIRTVEINGEKVKLQIWDTAGQERF RTITSTYYRGTHGVIVVYDVTSAESFVNVKRWLHEINQNCDDVCRILVGNKNDDPERKVVETEDAYKFAG QMGIQLFETSAKENVNVEEMFNCITELVLRAKKDNLAKQQQQQQNDVVKLTKNSKRKKRCC
		>MmRab34 BAF02892.1 Rab34 [Mus musculus] MNILAPVRRDRVLAELPQCLKKEAALHVRKDFHPRVTCACQEHRTGTVGFKISKVIVVGDLSVGKTCLIN RFCKDTFDKNYKATIGVDFEMERFEVLGVPFSLQLWDTAGQERFKCIASTYYRGAQAIIIVFNLNDVASL EHTKQWLTDALKENDPSNVLLFLVGSKKDLSTPAQYSLMEKDALKVAQEIKAEYWAVSSLTGENVREFFF RVAALTFEANVLAELEKSGARHIADVVRINSDDKNLYLTASKKKATCCP
		>DpRab35 XP_017100785.1 ras-related protein Rab-35 [Drosophila bipectinata] MARGFDHLFKLLIIGDSGVGKSSLLIRFSDDTFSGSYITTIGVDFKIRTVDIGGLRVKLQIWDTAGQERF RTITSTYYRGTHGVIVVYDVTNGESFANVRRWLEEIQNNCDVVNKVLVGNKNDDPDRKVVITEDAQRFAK QMDIELFETSAKDNINVDEMFLSITKQVLQHKLRTTSNEQQKDTIHLKNTPGTKRRKCCS
		>AdRab35 XP_049535297.1 ras-related protein Rab-35-like [Anopheles darlingi] MAREYDHLFKLLIIGDSGVGKSSLLIRFSDNTFSGSYITTIGVDFKIRTVLLNGERVKLQIWDTAGQERF RTITNTYYRGTHGVIVVYDVTNSESFGNVKRWLQEIESNCDVVNKVLVGNKNDDPNRKVVLTEDAQRFAN QMDIRLFETSAKDNINVEEMFLAITEQVLRHKKKTQEDTKSEANNDTVQLKKGTHKKKNKCC
		>CeRab35 CAI2349106.1 unnamed protein product [Caenorhabditis sp. 36 PRJEB53466] MAGTRDYDHLFKLLIIGDSGVGKSSLLLRFADNTFSENYITTIGVDFKIRTMDIDGQRVKLQIWDTAGQE RFRTITSTYYRGTHGVVVVYDVTNGESFGNVKRWLQEIENNCDSVQKVLVGNKCEEADRRVVLESDARNY AQSMNISFFETSAKEDKNVEPMFTCITRLVLHAKLANPSASSTQQNRSGGVSLKDGGANANQKKKCKCA
		>SmRab6 XP_002968288.1 ras-related protein RABH1e [Selaginella moellendorffii] MGVPTATVSPLAKYKLVFLGDQSVGKTSIITRFMYDKFDNTYQATIGIDFLSKTMYLEDRTVRLQLWDTA GQERFRSLIPSYIRDSSVAVVVYDVANRQSFLNTARWVEEVRTERGSDVIIVLVGNKTDLVDKRQVSIEE GDAKAREFGVMYIETSAKAGFNIKALFRKIAAALPGMEALSSAKQEDLVDVSLKTNPPPSETKAGGCAC
		>TpRab6 XP_002288400.1 rab-like rab-type small G protein [Thalassiosira pseudonana CCMP1335] MSEGASSTAAAAPKKAGGSVGGTLAPLAKYKLVFLGDQSVGKTSIITRFMYDNFDRHYQATIGIDFLSKT MYLEDRTVRLQLWDTAGQERFRSLIPSYIRDSSVAVVVYDVTNRASFLNTSKWVEDVRAERGNDVVICLV GNKTDLGNDKRQVSTEEGEEKASKDGLLFMECSAKAGYNVKSLFRKLATSLPGKQSKQEHTV
		>TgRab6 XP_002364292.1 Rab6 [Toxoplasma gondii ME49] MAEATVAGLNKYKLVFLGEQAVGKTSIITRFMYDTFDNNYQATIGIDFLSKTLYLEDRTVRLQLWDTAGQ ERFRSLIPSYIRDSSAAVVVYDITNRASFLNTTKWIEDVRAERGNDVIISLVGNKTDLADRRQVSYEEGR QKAQEHDIMFVETSAKAGYNIKNLFRKLASALPGLETQQTASDAQMVDVQLNATPQQQDLTSKTSSCSC
		>GmRab2 TNJ26787.1 Rab2a [Giardia muris] MSYDYMLKCIVVGDTAVGKSCLLLQFTEQRFQNAHDITVGVEFGTRTIEVRDKKVKVQVWDTCGQESFKS ITRSYYRGSCCVLLVYDITRRASFEHVATWLEECRQYGGDKMVGLLVGNKTDRDQARMVSYDEGEKFAKE NDLFFIETSAKTNTNVDEAFVITARAVLEKIAAGEIDVNDDACGVKPSGKAGTGGTGAKPVDVSSATKTT DGAKGGCGC
		>DaRab5 XP_034101069.1 ras-related protein Rab-5A-like [Drosophila albomicans] MGKSMKMPCVMDHYKVVILGAAVVGKSSLVMRFVKGKFHECQDTTIGAAFFTQTICIKDTVVKFEIWDTA GQERFHSLVSMYYRNAQAAVVVYDIQNQDSFQRAKTWLKELRKQAPPNIVIALAGNKADLSNIRVVKFDE AKQYAEENGLLFMETSAKTGLNVNDIFLAIAKKLPKNNNNQGSVNIKPNGNEPTQATKNCCK
		>AgRab11 XP_001238825.3 AGAP004559-PC [Anopheles gambiae str. PEST] MGNRDDEYDYLFKVVLIGDSGVGKSNLLSRFTRNEFNLESKSTIGVEFATRSIEVDGKTIKAQIWDTAGQ ERYRAITSAYYRGAVGALLVYDIAKHLTYENVERWLRELRDHADQNIVIMLVGNKSDLRHLRAVPTDEAK GFAERNGLSFIETSALDSTNVETAFQNILTEIYRIVSQKQIRDPPEGSVIRPNLENIDVKPTNPTTDSVR KQCCQ
		>CaRab11 CAD6184251.1 unnamed protein product [Caenorhabditis auriculariae] MGSRDDEYDYLFKVVLIGDSGVGKSNLLSRFTRNEFNLESKSTIGVEFATRSIQVEGKTVKAQIWDTAGQ ERYRAITSAYYRGAVGALLVYDIAKHVTYENVERWLKELRDHADQNIVLMLVGNKSDLRHLRAVPTDEAK IYAERNQLSFIETSALDSTNVEAAFTNILTEIYKSVSNKHVNSDRQGYGGGGGTIIPTPPTDPPKKQCCS S
		>SmRab11 XP_002984315.1 ras-related protein RABA4c [Selaginella moellendorffii] MNGFVDMNQKIDYVFKVVLIGDSAVGKSQLLARFSRNEFTLESKATIGVEFQTRTMVVDHKTIKAQIWDT AGQERYRAITSAYYRGAVGALVVYDITKRPTFEHVTRWLEELKVHADNNIVVMLVGNKSDLGNLRAVSVE EAKDLAEREELFFMETSALEATNVDSAFFSVLTEIYRIVSKKSLSEGAGGSQQIPIPGTTLLLSEKKESK TGCC
		>GiRab11 EES99410.1 Rab11 [Giardia intestinalis ATCC 50581] MTDAYDHLYKLILIGDSAVGKSNILSRFTSNKFNASSAATIGVEFTTKTLTVEVQGKMISTRLQCWDTAG QERYRSITSSYYRGAHGCLLVFDVTKRTSFEHCTEWLTELRNASANSTACKVILVGNKVDLRHLREVTTE EATAFAQQQGLSYIETSASSGHGIDDAFKRLVTELAAVELANTAVTGTQRQLPVGVAPISQVSLNNAVKT KQKKRC
		>TgRab5 XP_002368849.1 Rab 5 [Toxoplasma gondii ME49] MRGFESAEDRAYSRPGQSGASGNASDLDSRAVDRTPGELPKTLHFKLVLLGDTSVGKSCLVVRFAKDEFY EYQESTIGAAFMTQSVNLGSCIVKFEIWDTAGQERYRSLAPMYYRGAAAAVVVYDISNRDSFQGAKSWVQ ELQSVNDRSNVVIALAGNKEDLAAERQVPKQEAQQYADEHGILFLETSAKTGHNVNELFYEIAAALPKTR KEHDPHAGFQLNKTQEQKSSSSSWCACGGKS
		>ToRab11 EJK46971.1 hypothetical protein THAOC_34340 [Thalassiosira oceanica] MGSRADEEYDYLFKVVLIGDSGVGKSNLLSRFTRNEFNLESKSTIGVEFATKSIQTEGKTIKAQIWDTAG QERYRAITSAYYRGAVGALLVYDISKHSTFENVERWLKELRDHAEANIVVMLVGNKSDLRHLRAVETDEA MAFSEQHNLAFIETSALDASGVDTSFQRILTEIYRLMSRRNMAAEEGGNQPQLSTGQTISLNNDNKPRRN CCQG
