## Supplementary material for "Ift43 Controls the Ciliary Levels of Gli2 and Gli3": S4 Data. Necropsy, CT data, and EFIC phenotyping

### Sheet: Overview
ID	Ift43 Genotype	Necropsy Findings	CT Scan Findings	EFIC Findings
28264	tm1b/+		No malformations identified.	Cleft palate, part of bowel outside body (maybe gestational age related). No congenital heart disease.
28264	+/+		No malformations identified.	Midline gap in palate and part of bowel outside body (maybe gestational age related), No congenital heart disease.
28267	tm1b/tm1b	Malformed head, missing eyes, malformed vertebrae, polydactyly (Right FL)	Very malformed head and brain (anencephaly, holoprosencephaly), eyes not seen, part of liver in abdominal wall defect, unable to evaluate heart.	Brain above brainstem and calvaria appears to be absent, head and face very malformed, no eyes seen. malformed vertebral bodies, left sided heart with an AVSD, single arterial trunk, common atrium, symmetrical appearing atria, right-sided aortic arch, r
28267	+/+	No malformations identified	No malformations identified.	Malformed skull?
28267	tm1b/+		No malformations identified.	Cleft palate, part of bowel outside body (maybe gestational age related). Misshapen skull. No congenital heart disease.
28296	tm1b/tm1b	Malformed head, missing eyes, hematoma right side head, malformed vertebrae	Distorted viscera, concern for an AVSD, very malformed head and brain, eyes not seen. Kidneys not seen (?artifact), possible abdominal wall defect (distorted liver) vs hernia.	Distorted body and part of heart not in movies. Dextrocardia, septal defect, possible AVSD, Single arterial trunk, abdominal wall defect containing misshapen liver, possible central diaphragmatic hernia vs eventration vs abnormal attachment of diaphragm w
28296	tm1b/tm1b	Malformed head, missing eyes, malformed vertebrae, polydactyl (Right HL), oligodactyly (Right FL, Left FL)	Very malformed head and brain (anencephaly, holoprosencephaly), eyes not seen, part of liver in abdominal wall defect, unable to evaluate heart and lungs; however heart may be malformed. body below (posterior) to liver absent.	Malformed Head including face, holoprosencephaly, eyes not seen, malformations of the vertebral bodies, part of liver in an abdominal wall defect, single lung wedged between lobes of liver, only one main bronchus identified, lung tissues shows attachment
28296	+/+		No malformations identified.
28296	tm1b/+		No malformations identified.	Cleft palate. Part of bowel outside body (maybe gestational age related).
28299	tm1b/tm1b	Malformed head, missing eyes, malformed vertebrae, oligodactyly (Right FL,Left FL), polydactyl (Right HL), Left HL digits 4,5 fused together?	Very malformed head and brain (anencephaly, holoprosencephaly), eyes not seen, part of liver may be in an abdominal wall defect, Unable to evaluate heart and lungs.	Possible AVSD, single arterial trunk, dextrocardia, right aortic arch, possible right atrial appendage isomerism, left superior caval vein drains to the roof of the left-sided atrium, hypoplastic lungs, left-sided stomach, short bowel, abdominal wall defe
28300	tm1b/tm1b	Malformed head, missing eyes, malformed vertebrae, oligodactyly (Right FL, Left FL)	Very malformed head and brain (anencephaly, holoprosencephaly), eyes not seen, abnormal shaped liver. Unable to evaluate heart and lungs.	Malformed head, face and brain, holoprosencephaly, malformed vertebral bodies, eyes not seen, single outlet left-sided, possible very unbalanced AVSD, single inlet right-sided ventricle, left-sided aortic arch, wall-to-wall heart, chest appears small, sho
28502	tm1b/tm1b	Malformed head, missing eyes, hematoma left side shoulder, malformed vertebrae	Very malformed head and brain (anencephaly, holoprosencephaly), eyes not seen, part of liver in abdominal wall defect, Possible septal defect (VSD vs AVSD).	Wall-to-wall heart in thoracic cavity, AVSD, common arterial trunk, right aortic arch, possible right atrial appendage isomerism, left superior caval vein drains to the roof of the left-sided atrium, hypoplastic symmetrical lungs (possible right pulmonary
28502	tm1b/tm1b	Malformed head, missing eyes, hematoma left side head, malformed vertebrae, oligodactyly (Left FL), Polydactyl (Left HL)	Possible septal defect (VSD vs AVSD). Very malformed head and brain (anencephaly, holoprosencephaly), eyes not seen.	Possible AVSD and two muscular ventricular septal defects, left-sided common arterial trunk, right aortic arch, possible fistula in the ventricular septum, a central hypoplastic single lung or two fused hypoplastic lungs, right-sided stomach, short bowel

### Sheet: Progress_Tracking
True ID	Temp ID	Age	Date Recieved	Genotype 1	Phenotype from Sender	Pictures Taken Date	Necropsy Diagnosis	Staining Date for CT	Date of CT/MRI Scan	CT/MRI Diagnosis	Date of EFIC Imaging	EFIC DXs
IFT43-28267-01	28267	14	2023-01-09	null1/null1	mutant, live, heart beat	2023-01-12	Malformed head (anencephaly?), missing eyes, malformed spine, preaxial polydactyly RFL (1,1,2,3,4,5)	2023-01-13	2023-01-19	Very malformed head and brain (anencephaly, holoprosencephaly), eyes not seen, part of liver in abdominal wall defect, unable to evaluate heart.	3/3/2023 (RP)	Brain above brainstem and calvaria appears to be absent, head and face very malformed, no eyes seen. malformed vertebral bodies, left sided heart with an AVSD, single arterial trunk, common atrium, symmetrical appearing atria, right-sided aortic arch, right-sided stomach, abdominal wall defect with bowel, liver and heart partly in the sac, malformed liver, central lung/lungs wedged between liver …
IFT43-28267-02	28267	14	2023-01-09	+/+	OK	2023-01-12		2023-01-13	2023-01-19	No malformations identified.	3/16/2023 (RP)	? Malformed skull. Normal aortic valve. (WD)
IFT43-28267-03	28267	14	2023-01-09	null1/+	OK			2023-01-13	2023-01-19	No malformations identified.	3/23/2023 (RP)	Cleft palate, part of bowel outside body (? gestional age related). Mishapened skull. No congenital heart disease. Normal aortic valve. (WD)
IFT43-28267-04	28267	14	2023-01-09	null1/+	OK			2023-01-13	2023-01-19
IFT43-28267-05	28267	14	2023-01-09	null1/+	OK			2023-01-13	2023-01-19
IFT43-28264-01	28264	14	2023-01-09	null1/null1	mutant, dead but largely intact			2023-01-13	2023-01-19
IFT43-28264-02	28264	14	2023-01-09	null1/+	OK			2023-01-13	2023-01-19
IFT43-28264-03	28264	14	2023-01-09	null1/+	OK			2023-01-13	2023-01-19	No malformations identified.	3/16/2023 (RP) NOTE: ~third of embryo very dim due to image capture software error, can remake more movies as needed	Cleft palate, part of bowel outside body (? gestional age related). No congenital heart disease. Possible normal aortic valve. (WD)
IFT43-28264-04	28264	14	2023-01-09	null1/+	OK			2023-01-13	2023-01-19
IFT43-28264-05	28264	14	2023-01-09	+/+	OK	2023-01-12		2023-01-13	2023-01-19	No malformations identified.	3/17/2023 (RP)	Midline gap in palate and part of bowel outside body (? both gestional age related), No congenital heart disease. Normal aortic valve. (WD)
IFT43-28300-01	28300	14	2023-01-09	null1/null1	mutant, good heart beat	2023-01-12	Malformed head (anencephaly?), missing eyes, malformed spine, oligdactyly Right FL (1,2,3,4) and Left FL (1,2,3,4)	2023-01-13	2023-01-19	Very malformed head and brain (anencephaly, holoprosencephaly), eyes not seen, abnormal shaped liver. Unable to evaluate heart and lungs.	3/3/2023 (RP)	Malformed head, face and brain, holoproencephaly, malformed vertebal bodies, eyes not seen, single outlet left-sided, possible very unbalanced AVSD, single inlet right-sided ventricle, left-sided aortic arch, wall-to-wall heart, chest appears small, short bowel. abdominal wall defect with part of malformed liver, heart and bowel in sac, right-sided stomach, central lung tissue located between lob…
IFT43-28300-02	28300	14	2023-01-09	null1/+	OK			2023-01-13	2023-01-19	? developmental delay
IFT43-28300-03	28300	14	2023-01-09	null1/+	OK			2023-01-13	2023-01-19
IFT43-28300-04	28300	14	2023-01-09	+/+	OK			2023-01-13	2023-01-19	? developmental delay
IFT43-28300-05	28300	14	2023-01-09	+/+	OK	2023-01-12	No malformations	2023-01-13	2023-01-19	? developmental delay
IFT43-28300-06	28300.1	14	2023-01-09	null1/+	OK			2023-01-13	2023-01-19
IFT43-28296-01	28296	14	2023-01-09	null1/null1	mutant, seemed to be alive but had very sporatic and weak heart beat	2023-01-12	Malformed head, missing eyes, hematoma right side head, malformed spine, oligodactyly LHL (1,2,3,4)	2023-01-13	2023-01-19	Distorted viscera, concern for an AVSD, very malformed head and brain, eyes not seen. Kidneys not seen (?artifact), possible abdominal wall defect (distorted liver) vs hernia.	2/28/2023 (RP)	Distorted body and part of heart not in movies. Dextrocardia, septal defect, possible AVSD, Single arterial trunk, abdominal wall defect containing misshapened liver, possible central diaphragmatic hernia vs eventration vs abnormal attachment of diaphragm with lung tissue extending between lobes of the liver, possible right sided stomach, short bowel, one lung and only one main bronchus identifie…
IFT43-28296-02	28296	14	2023-01-09	null1/null1	mutant, good heart beat	2023-01-12	Malformed head (anencephaly?), missing eyes, malformed spine, Polydactyl (Right HL - 1,2,3,3,3,4,5), oligodactyl (Right FL - 1,2,3,4 and Left FL - 1,2,3,4)	2023-01-13	2023-01-19	Very malformed head and brain (anencephaly, holoprosencephaly), eyes not seen, part of liver in abdominal wall defect, unable to evaluate heart and lungs; however heart may be malformed. body below (posterior) to liver absent.	3/2/2023 (RP)	Malformed head including face, holoproenchepaly, eyes not seen, malformations of the vetrebral bodies, part of liver in an abdominal wall defect, single lung wedged between lobes of liver, only one maim bronchis identified, lung tissues shows attachment to the gastrointestional tract, midline stomach, short bowel and part of bowel outside body (? gastrointestional age related), upstairs-downstair…
IFT43-28296-03	28296	14	2023-01-09	+/+	OK			2023-01-13	2023-01-19	No malformations identified.	3/21/2023 (RP)	Cleft palate. Misshapened skull. Normal aortic valve. (WD)
IFT43-28296-04	28296	14	2023-01-09	+/+	OK	2023-01-12		2023-01-13	2023-01-19	No malformations identified.
IFT43-28296-05	28296	14	2023-01-09	null1/+	OK			2023-01-13	2023-01-19	No malformations identified.	3/21/2023 (RP)	Cleft palate. Part of bowel outside body (?gestional age related). Normal aortic valve. (WD)
IFT43-28296-06	28296.1	14	2023-01-09	null1/+	OK	2023-01-12		2023-01-13	2023-01-19	No malformations identified.
IFT43-28296-07	28296.1	14	2023-01-09	+/+	OK			2023-01-13	2023-01-19
IFT43-28299-01	28299	14	2023-01-09	null1/null1	mutant, good heart beat	2023-02-02	Malformed head (anencephaly?), missing eyes, malformed spine, oligdactyly Right FL (1,2,3,4) and Left FL (1,2,3,4), polydactyl (Rigth HL - 1,2,3,4,5,5), Left HL digits 4,5 syndactyly	2023-01-13	2023-01-19	Very malformed head and brain (anencephaly, holoprosencephaly), eyes not seen, part of liver may be in an abdominal wall defect, Unable to evaluate heart and lungs.	2/28/2023 (RP)	Almost upstairs-downstairs ventricular arrangement. Possible lrft sided right ventricle. Possible AVSD, single arterial trunk, dextrocardia, right aortic arch, possible right atrial appendage isomerism, left superior caval vein drains to the roof of the left-sided atrium, left-sided stomach, short bowel, abdominal wall defect containing misshapened liver, single lung/fused lungs wedged between lo…
IFT43-28299-02	28299	14	2023-01-09	null1/+	OK	2023-01-12	no malformations	2023-01-13	2023-01-19	Poorly developed eyes.
IFT43-28299-03	28299	14	2023-01-09	null1/+	OK			2023-01-13	2023-01-19
IFT43-28299-04	28299	14	2023-01-09	null1/+	OK			2023-01-13	2023-01-19
IFT43-28299-05	28299	14	2023-01-09	+/+	OK	2023-01-12		2023-01-13	2023-01-19	No malformations identified.
IFT43-28299-06	28299.1	14	2023-01-09	+/+	OK			2023-01-13	2023-01-19
IFT43-28299-07	28299.1	14	2023-01-09	null1/+	OK			2023-01-13	2023-01-19
IFT43-28299-08	28299.1	14	2023-01-09	null1/+	OK			2023-01-13	2023-01-19
IFT43-28299-09	28299.1	14	2023-01-09	+/+	OK			2023-01-13	2023-01-19
IFT43-28502-01	28502	14	2023-01-09	?	mutant, good heart beat	2023-01-12	Malformed head (anencephaly?), missing eyes, hematoma left side shoulder, malformed spine	2023-01-13	2023-01-19	Very malformed head and brain (anencephaly, holoprosencephaly), eyes not seen, part of liver in abdominal wall defect, Possible septal defect (VSD vs AVSD).	2/24/2023 (RP)	Wall-to-wall heart in thoracic cavity, AVSD, common arterial trunk, right aortic arch, possible right atrial appendage isomerism, left superior caval vein drains to the roof of the left-sided atrium, hypoplastic symmetrical lungs/lung, central lung/lungs wedged between liver lobes, right-sided stomach, abdominal wall defect containing misshapened liver, very malformed head, face, brain with loss …
IFT43-28502-02	28502	14	2023-01-09	null1/null1	mutant, good heart beat, strange face	2023-01-12	Malformed head (anencephaly?), missing eyes, hematoma left side head, malformed spine, oligdactyl (Left FL - 1,2,3,4), Polydactyl (Left HL - 1,2,3,4,5,5)	2023-01-13	2023-01-19	Possible septal defect (VSD vs AVSD). Very malformed head and brain (anencephaly, holoprosencephaly), eyes not seen.	3/2/2023 (RP)	Possible AVSD and two muscular ventricular septal defects, left-sided common arterial trunk (odd configuration), right aortic arch, possible fistula in the ventricular septum, a central hypoplastic single lung or two fused hypoplastic lungs, right-sided stomach, short bowel, abdominal wall defect containing misshapened liver, with lung extending slightly between lobes of the liver, very malformed…
IFT43-28502-03	28502	14	2023-01-09	null1/+	OK	2023-01-12		2023-01-13	2023-01-19	No malformations identified.
IFT43-28502-04	28502	14	2023-01-09	null1/+	OK			2023-01-13	2023-01-19	No malformations identified.
IFT43-28502-05	28502	14	2023-01-09	null1/+	OK			2023-01-13	2023-01-19
IFT43-28502-06	28502.1	14	2023-01-09	null1/+	OK			2023-01-13	2023-01-19
IFT43-28502-07	28502.1	14	2023-01-09	null1/+	OK			2023-01-13	2023-01-19

### Sheet: Tracking Phenotypes
True ID	Temp ID	Genotype 1	Misshapen Skull	Cleft Palate	Anencephaly	Holoprosencephaly	Malformed Vertebral Bodies	AVSD	VSD	Omphalocele	Hypoplastic symmetrical central lung(s)	short bowel	misshappen / malformed liver	Single lung / bronchus	Hooked Tail	Common arterial trunk	common atrium	Rigth aortic arch	Septal defects	Dextrocardia	atrial isomerism	Right-sided stomach	Midline stomach	wall-to-wall heart (narrow chest)	Oligodactyly / syndactyly	Polydactyly	Subcutaneous hydrops/cysts	NOTES
IFT43-28267-01	28267	null1/null1	1	0	1	1	1	1	0	1	1	0	1	1	0	1	1	1	1	0	1	1	0	0	0	1	0	polydactyly RFL
IFT43-28267-02	28267	+/+	1	0	0	0	0	0	0	0	0	0	0	0	0	0	0	0	0	0	0	0	0	0	0	0	0
IFT43-28267-03	28267	null1/+	1	1	0	0	0	0	0	0	0	0	0	0	0	0	0	0	0	0	0	0	0	0	0	0	0
IFT43-28267-04	28267	null1/+
IFT43-28267-05	28267	null1/+
IFT43-28264-01	28264	null1/null1																										Dead prior to harvest, not phenotyped
IFT43-28264-02	28264	null1/+
IFT43-28264-03	28264	null1/+	0	1	0	0	0	0	0	0	0	0	0	0	0	0	0	0	0	0	0	0	0	0	0	0	0
IFT43-28264-04	28264	null1/+
IFT43-28264-05	28264	+/+	0	0	0	0	0	0	0	0	0	0	0	0	0	0	0	0	0	0	0	0	0	0	0	0	0
IFT43-28300-01	28300	null1/null1	1	0	1	1	1	1	0	1	1	1	1	0	0	1	0	0	1	0	0	1	0	1	1	0	0	oligodactyly RFL and LFL
IFT43-28300-02	28300	null1/+	0	0	0	0	0	0	0	0	0	0	0	0	0	0	0	0	0	0	0	0	0	0	0	0	0
IFT43-28300-03	28300	null1/+
IFT43-28300-04	28300	+/+	0	0	0	0	0	0	0	0	0	0	0	0	0	0	0	0	0	0	0	0	0	0	0	0	0
IFT43-28300-05	28300	+/+	0	0	0	0	0	0	0	0	0	0	0	0	0	0	0	0	0	0	0	0	0	0	0	0	0
IFT43-28300-06	28300.1	null1/+
IFT43-28296-01	28296	null1/null1	1	0	1	1	1	1	0	1	1	1	1	1	1	1	0	0	1	1	0	1	0	0	1	0	1	oligodactyly LHL
IFT43-28296-02	28296	null1/null1	1	0	1	1	1	0	1	1	1	1	1	1	0	1	0	0	1	0	0	0	1	0	1	1	1	polydactyly RHL, oligodactyly RFL and LFL
IFT43-28296-03	28296	+/+	1	1	0	0	0	0	0	0	0	0	0	0	0	0	0	0	0	0	0	0	0	0	0	0	0
IFT43-28296-04	28296	+/+	0	0	0	0	0	0	0	0	0	0	0	0	0	0	0	0	0	0	0	0	0	0	0	0	0
IFT43-28296-05	28296	null1/+	0	1	0	0	0	0	0	0	0	0	0	0	0	0	0	0	0	0	0	0	0	0	0	0	0
IFT43-28296-06	28296.1	null1/+	0	0	0	0	0	0	0	0	0	0	0	0	0	0	0	0	0	0	0	0	0	0	0	0	0
IFT43-28296-07	28296.1	+/+
IFT43-28299-01	28299	null1/null1	1	0	1	1	1	1	0	1	1	1	1	0	1	1	0	1	1	1	1	0	0	0	1	1	1	polydactyly RHL, oligodactyly RFL and LFL, LHL digits 4/5 Syndactyly
IFT43-28299-02	28299	null1/+	0	0	0	0	0	0	0	0	0	0	0	0	0	0	0	0	0	0	0	0	0	0	0	0	0
IFT43-28299-03	28299	null1/+
IFT43-28299-04	28299	null1/+
IFT43-28299-05	28299	+/+	0	0	0	0	0	0	0	0	0	0	0	0	0	0	0	0	0	0	0	0	0	0	0	0	0
IFT43-28299-06	28299.1	+/+
IFT43-28299-07	28299.1	null1/+
IFT43-28299-08	28299.1	null1/+
IFT43-28299-09	28299.1	+/+
IFT43-28502-01	28502	null1/null1	1	0	1	1	1	1	0	1	1	0	1	0	1	1	0	1	1	0	1	1	0	1	0	0	1
IFT43-28502-02	28502	null1/null1	1	0	1	1	1	1	0	1	1	1	1	0	1	1	0	1	1	0	0	1	0	0	1	1	1	polydactyly LHL, oligodactyly LFL
IFT43-28502-03	28502	null1/+	0	0	0	0	0	0	0	0	0	0	0	0	0	0	0	0	0	0	0	0	0	0	0	0	0
IFT43-28502-04	28502	null1/+	0	0	0	0	0	0	0	0	0	0	0	0	0	0	0	0	0	0	0	0	0	0	0	0	0
IFT43-28502-05	28502	null1/+
IFT43-28502-06	28502.1	null1/+
IFT43-28502-07	28502.1	null1/+
		Mutants with phenotype	7	0	7	7	7	6	1	7	7	5	7	3	4	7	1	4	7	2	3	5	1	2	5	4	5	TOTALS

### Sheet: Data Analysis
Genotype 1	N	Misshapen Skull	Cleft Palate	Anencephaly	Holopros-encephaly	Malformed Vertebral Bodies	Hooked Tail	Oligo-dactyly / syn-dactyly	Poly-dactyly	Subcu-taneous hydrops / cysts	Omphal-ocele	Abdominal wall defect	Wall-to-wall heart (narrow chest)	Hypoplastic symmetrical central lung(s)	Single lung / bronchus	Short bowel	Septal defects	AVSD	VSD	Common arterial trunk	Common atrium	Right aortic arch	Dextro-cardia	Atrial isomerism	Right-sided stomach	Midline stomach
+/+	7	2	1	0	0	0	0	0	0	0	0	0	0	0	0	0	0	0	0	0	0	0	0	0	0	0
null1/+	8	1	3	0	0	0	0	0	0	0	0	0	0	0	0	0	0	0	0	0	0	0	0	0	0	0
null1/null1	7	7	0	7	7	7	4	5	4	5	7	7	2	7	3	5	7	6	1	7	1	4	2	3	5	1
TOTALS	22	10	4	7	7	7	4	5	4	5	7	7	2	7	3	5	7	6	1	7	1	4	2	3	5	1
Genotype 1	N	Misshapen Skull	Cleft Palate	Anencephaly	Holopros-encephaly	Malformed Vertebral Bodies	Hooked Tail	Oligo-dactyly / syn-dactyly	Poly-dactyly	Subcu-taneous hydrops / cysts	Omphal-ocele	Abdominal wall defect	Wall-to-wall heart (narrow chest)	Hypoplastic symmetrical central lung(s)	Single lung / bronchus	Short bowel	Septal defects	AVSD	VSD	Common arterial trunk	Common atrium	Right aortic arch	Dextrocardia	Atrial isomerism	Right-sided stomach	Midline stomach
+/+	7	28.57%	14.29%	0%	0%	0%	0%	0%	0%	0%	0%	0%	0%	0%	0%	0%	0%	0%	0%	0%	0%	0%	0%	0%	0%	0%
null1/+	8	12.5%	37.5%	0%	0%	0%	0%	0%	0%	0%	0%	0%	0%	0%	0%	0%	0%	0%	0%	0%	0%	0%	0%	0%	0%	0%
null1/null1	7	100%	0%	100%	100%	100%	57.14%	71.43%	57.14%	71.43%	100%	100%	28.57%	100%	42.86%	71.43%	100%	85.71%	14.29%	100%	14.29%	57.14%	28.57%	42.86%	71.43%	14.29%
TOTALS	22	45.45%	18.18%	31.82%	31.82%	31.82%	18.18%	22.73%	18.18%	22.73%	31.82%	31.82%	9.09%	31.82%	13.64%	22.73%	31.82%	27.27%	4.55%	31.82%	4.55%	18.18%	9.09%	13.64%	22.73%	4.55%
